# Development of a mouse model for spontaneous oral squamous cell carcinoma in Fanconi anemia

**DOI:** 10.1101/2022.06.05.494848

**Authors:** Ricardo Errazquin, Angustias Page, Anna Suñol, Carmen Segrelles, Estela Carrasco, Jorge Peral, Alicia Garrido-Aranda, Sonia Del Marro, Jessica Ortiz, Corina Lorz, Jordi Minguillon, Jordi Surralles, Cristina Belendez, Martina Alvarez, Judith Balmaña, Ana Bravo, Angel Ramirez, Ramon Garcia-Escudero

**Affiliations:** Research Institute Hospital 12 de Octubre (imas12), University Hospital “12 de Octubre”, Av Córdoba s/n, 28041 Madrid, Spain; Centro de Investigación Biomédica en Red de Cáncer (CIBERONC), 28029 Madrid, Spain; Biomedical Oncology Unit, CIEMAT (Centro de Investigaciones Energéticas, Medioambientales y Tecnológicas), Avenida Complutense 40, 28040 Madrid, Spain; Hereditary Cancer Genetics Group and Medical Oncology Department, VHIO, Barcelona, Spain; Centro de Investigaciones Médico-Sanitarias (CIMES), Malaga, Spain; Join Research Unit on Genomic Medicine UAB-Sant Pau Biomedical Research Institute (IIB Sant Pau), Hospital de la Santa Creu i Sant Pau, 08041 Barcelona, Spain; Centro de Investigación Biomédica en Enfermedades Raras (CIBERER), 28029 Madrid, Spain; Pediatric Hematology and Oncology. Hospital General Universitario Gregorio Marañón, Madrid, Spain; Facultad de Medicina, Universidad Complutense de Madrid, Spain; Instituto Investigación Sanitaria Gregorio Marañón, Madrid, Spain; Department of Anatomy, Animal Production and Veterinary Clinical Sciences, Laboratory of Pathology Phenotyping of Genetically Engineered Mice, Faculty of Veterinary Medicine, University of Santiago de Compostela, 27002 Lugo, Spain

**Keywords:** Fanconi anemia, head and neck squamous cell carcinoma, oral squamous cell carcinoma, mouse model, oral mucosa, FANCA, TP53, Trp53, p53, mutation

## Abstract

Fanconi anemia (FA) patients frequently develop oral squamous cell carcinoma (OSCC). This cancer in FA patients is diagnosed within the first 3-4 decades of life, very often preceded by lesions that suffer a malignant transformation. In addition, they respond poorly to current treatments due to toxicity or multiple recurrences.

Translational research of new chemopreventive agents and therapeutic strategies has been unsuccessful partly due to scarcity of disease models or failure to fully reproduce the disease. Here we report that Fanca gene knockout mice (Fanca-/-) frequently display pre-malignant lesions in the oral cavity. Moreover, when these animals were crossed with animals having conditional deletion of *Trp53* gene in oral mucosa (*K14cre*;*Trp53*^F2-10/F2-10^), they spontaneously developed OSCC with a high penetrance and a median latency of less than ten months. Tumors were well differentiated and expressed markers of squamous differentiation, such as keratins K5 and K10. In conclusion, *Fanca* and *Trp53* genes cooperate to suppress oral cancer in mice, and *Fanca*^*-/-*^*;K14cre;Trp53*^F2-10/F2-10^ mice constitute the first animal model of spontaneous OSCC in FA.
