## Supplementary Table 2 for "Development of a mouse model for spontaneous oral squamous cell carcinoma in Fanconi anemia"

### Sheet: genes in OCAv3
Supplementary Table 2. List of gene targets in the Oncomine Comprehensive Assay v3.
Hotspot genes	Full-length genes	Copy number genes	Gene fusions (inter- and intragenic)
AKT1	ARID1A	AKT1	AKT2
AKT2	ATM	AKT2	ALK
AKT3	ATR	AKT3	AR
ALK	ATRX	ALK	AXL
AR	BAP1	AXL	BRCA1
ARAF	BRCA1	AR	BRCA2
AXL	BRCA2	BRAF	BRAF
BRAF	CDK12	CCND1	CDKN2A
BTK	CDKN1B	CCND2	EGFR
CBL	CDKN2A	CCND3	ERBB2
CCND1	CDKN2B	CCNE1	ERBB4
CDK4	CHEK1	CDK2	ERG
CDK6	CREBBP	CDK4	ESR1
CHEK2	FANCA	CDK6	ETV1
CSF1R	FANCD2	EGFR	ETV4
CTNNB1	FANCI	ERBB2	ETV5
DDR2	FBXW7	ESR1	FGFR1
EGFR	MLH1	FGF19	FGFR2
ERBB2	MRE11	FGF3	FGFR3
ERBB3	MSH6	FGFR1	FGR
ERBB4	MSH2	FGFR2	FLT3
ERCC2	NBN	FGFR3	JAK2
ESR1	NF1	FGFR4	KRAS
EZH2	NF2	FLT3	MDM4
FGFR1	NOTCH1	IGF1R	MET
FGFR2	NOTCH2	KIT	MYB
FGFR3	NOTCH3	KRAS	MYBL1
FGFR4	PALB2	MDM2	NF1
FLT3	PIK3R1	MDM4	NOTCH1
FOXL2	PMS2	MET	NOTCH4
GATA2	POLE	MYC	NRG1
GNA11	PTCH1	MYCL	NTRK1
GNAQ	PTEN	MYCN	NTRK2
GNAS	RAD50	NTRK1	NTRK3
H3F3A	RAD51	NTRK2	NUTM1
HIST1H3B	RAD51B	NTRK3	PDGFRA
HNF1A	RAD51C	PDGFRA	PDGFRB
HRAS	RAD51D	PDGFRB	PIK3CA
IDH1	RNF43	PIK3CB	PRKACA
IDH2	RB1	PIK3CA	PRKACB
JAK1	SETD2	PPARG	PTEN
JAK2	SLX4	RICTOR	PPARG
JAK3	SMARCA4	TERT	RAD51B
KDR	SMARCB1		RAF1
KIT	STK11		RB1
KNSTRN	TP53		RELA
KRAS	TSC1		RET
MAGOH	TSC2		ROS1
MAP2K1			RSPO2
MAP2K2			RSPO3
MAP2K4			TERT
MAPK1
MAX
MDM4
MED12
MET
MTOR
MYC
MYCN
MYD88
NFE2L2
NRAS
NTRK1
NTRK2
NTRK3
PDGFRA
PDGFRB
PIK3CB
PIK3CA
PPP2R1A
PTPN11
RAC1
RAF1
RET
RHEB
RHOA
ROS1
SF3B1
SMAD4
SMO
SPOP
SRC
STAT3
TERT
TOP1
U2AF1
XPO1
